# Antiproliferative Activity, Phytochemistry, Network Pharmacology, Molecular Docking and Gene Expression Analysis of *Maerua edulis* Extracts against Human Cervical Cancer Cell Line

**DOI:** 10.1101/2025.01.07.631450

**Authors:** Inyani John Lino Lagu, Rakita Letoluo, Sally Wambui Kamau, James Menni Kuria, Fredrick Mutie Musila, Vyacheslav Kungurtsev, Dorothy W. Nyamai, Sospeter Ngoci Njeru

## Abstract

*Maerua edulis* exhibits significant antiproliferative activity against HeLa cells, with hexane and ethyl acetate extracts showing IC_50_ values of 0.02% and 47.42 ***µ***g/mL, respectively. Gas Chromatography-Mass Spectrometry (GC-MS) analysis identified key phytochemicals such as diisooctyl phthalate, squalene, and stigmasta-3,5-diene, which were associated with the regulation of apoptotic and cell cycle-related genes (BCL2, CDK2, TP53). Gene expression assays confirmed the modulation of these targets, suggesting the therapeutic potential of *M. edulis* in cervical cancer. Further in vivo studies are recommended to validate these findings and establish its safety profile.
