## Supplementary material for "Antiproliferative Activity, Phytochemistry, Network Pharmacology, Molecular Docking and Gene Expression Analysis of *Maerua edulis* Extracts against Human Cervical Cancer Cell Line": Suplementary Table 1

Pasted	Symbol	Ensembl Gene ID	Entrez	Type	Species	Chr	Position (Mbp)	Description	percentage_gc_content	transcript_count	genomeSpan	cds_length	transcript_length	FiveUTR	ThreeUTR	nExons
ICMT	ICMT	ENSG00000116237	23463	protein_coding	Human	1	6.221193	isoprenylcysteine carboxyl methyltransferase [Source:HGNC Symbol;Acc:HGNC:5350]	49.59	4	14780	497	2240	58	1626	4
PIK3CD	PIK3CD	ENSG00000171608	5293	protein_coding	Human	1	9.629889	phosphatidylinositol-4,5-bisphosphate 3-kinase catalytic subunit delta [Source:HGNC Symbol;Acc:HGNC:8977]	51.08	23	99226	2473	2778	83	1420	13
MTOR	MTOR	ENSG00000198793	2475	protein_coding	Human	1	11.106535	mechanistic target of rapamycin kinase [Source:HGNC Symbol;Acc:HGNC:3942]	44.55	16	156022	4374	4117	74	424	26
EPHB2	EPHB2	ENSG00000133216	2048	protein_coding	Human	1	22.710839	EPH receptor B2 [Source:HGNC Symbol;Acc:HGNC:3393]	51.95	7	210662	2677	4685	69	3505	11
KDM1A	KDM1A	ENSG00000004487	23028	protein_coding	Human	1	23.019443	lysine demethylase 1A [Source:HGNC Symbol;Acc:HGNC:29079]	39.17	36	64247	1942	3217	153	527	14
SLC9A1	SLC9A1	ENSG00000090020	6548	protein_coding	Human	1	27.098809	solute carrier family 9 member A1 [Source:HGNC Symbol;Acc:HGNC:11071]	51.7	6	68173	1507	2054	384	874	6
HDAC1	HDAC1	ENSG00000116478	3065	protein_coding	Human	1	32.292083	histone deacetylase 1 [Source:HGNC Symbol;Acc:HGNC:4852]	46.79	10	41553	1042	1045	58	582	6
DHCR24	DHCR24	ENSG00000116133	1718	protein_coding	Human	1	54.849627	24-dehydrocholesterol reductase [Source:HGNC Symbol;Acc:HGNC:2859]	47.67	12	37569	853	2621	75	1158	8
PTGER3	PTGER3	ENSG00000050628	5733	protein_coding	Human	1	70.852353	prostaglandin E receptor 3 [Source:HGNC Symbol;Acc:HGNC:9595]	38.05	9	195464	1185	2472	206	972	4
LPAR3	LPAR3	ENSG00000171517	23566	protein_coding	Human	1	84.811602	lysophosphatidic acid receptor 3 [Source:HGNC Symbol;Acc:HGNC:14298]	41.6	3	81605	1062	2577	72	2244	3
CDC7	CDC7	ENSG00000097046	8317	protein_coding	Human	1	91.500851	cell division cycle 7 [Source:HGNC Symbol;Acc:HGNC:1745]	36.66	5	24914	1307	1710	108	1329	8
F3	F3	ENSG00000117525	2152	protein_coding	Human	1	94.529173	coagulation factor III, tissue factor [Source:HGNC Symbol;Acc:HGNC:3541]	43.36	4	12587	802	1460	62	1224	4
GSTM1	GSTM1	ENSG00000134184	2944	protein_coding	Human	1	109.687814	glutathione S-transferase mu 1 [Source:HGNC Symbol;Acc:HGNC:4632]	46.17	8	21226	489	826	46	286	6
MCL1	MCL1	ENSG00000143384	4170	protein_coding	Human	1	150.560895	MCL1 apoptosis regulator, BCL2 family member [Source:HGNC Symbol;Acc:HGNC:6943]	47.56	8	18844	795	2982	110	1839	3
CTSS	CTSS	ENSG00000163131	1520	protein_coding	Human	1	150.730079	cathepsin S [Source:HGNC Symbol;Acc:HGNC:2545]	39.37	19	35879	847	2047	49	1268	6
NTRK1	NTRK1	ENSG00000198400	4914	protein_coding	Human	1	156.81564	neurotrophic receptor tyrosine kinase 1 [Source:HGNC Symbol;Acc:HGNC:8031]	53.11	12	66211	1662	1897	98	257	11
PTGS2	PTGS2	ENSG00000073756	5743	protein_coding	Human	1	186.671791	prostaglandin-endoperoxide synthase 2 [Source:HGNC Symbol;Acc:HGNC:9605]	36.06	6	9132	1112	3335	144	1476	9
PLA2G4A	PLA2G4A	ENSG00000116711	5321	protein_coding	Human	1	186.828949	phospholipase A2 group IVA [Source:HGNC Symbol;Acc:HGNC:9035]	36.1	2	160033	2250	1864	78	473	12
MDM4	MDM4	ENSG00000198625	4194	protein_coding	Human	1	204.516379	MDM4 regulator of p53 [Source:HGNC Symbol;Acc:HGNC:6974]	42.52	16	41742	729	4946	73	5418	7
EPHX1	EPHX1	ENSG00000143819	2052	protein_coding	Human	1	225.810124	epoxide hydrolase 1 [Source:HGNC Symbol;Acc:HGNC:3401]	50.75	5	35440	1128	1311	118	215	7
PARP1	PARP1	ENSG00000143799	142	protein_coding	Human	1	226.36021	poly(ADP-ribose) polymerase 1 [Source:HGNC Symbol;Acc:HGNC:270]	46.86	26	47945	1660	3276	166	413	13
ROCK2	ROCK2	ENSG00000134318	9475	protein_coding	Human	2	11.179759	Rho associated coiled-coil containing protein kinase 2 [Source:HGNC Symbol;Acc:HGNC:10252]	36.75	12	168572	2791	3790	310	1880	17
APOB	APOB	ENSG00000084674	338	protein_coding	Human	2	21.001429	apolipoprotein B [Source:HGNC Symbol;Acc:HGNC:603]	42.97	4	42645	4249	6514	72	336	22
KCNK3	KCNK3	ENSG00000171303	3777	protein_coding	Human	2	26.692722	potassium two pore domain channel subfamily K member 3 [Source:HGNC Symbol;Acc:HGNC:6278]	53.75	1	40699	1185	6191	154	4852	2
ALK	ALK	ENSG00000171094	238	protein_coding	Human	2	29.192774	ALK receptor tyrosine kinase [Source:HGNC Symbol;Acc:HGNC:427]	43.51	7	728813	2220	2688	496	332	14
TACR1	TACR1	ENSG00000115353	6869	protein_coding	Human	2	75.046463	tachykinin receptor 1 [Source:HGNC Symbol;Acc:HGNC:11526]	40.29	3	153058	1080	2125	354	1590	4
STAT1	STAT1	ENSG00000115415	6772	protein_coding	Human	2	190.90846	signal transducer and activator of transcription 1 [Source:HGNC Symbol;Acc:HGNC:11362]	38.26	41	112501	1560	3236	109	681	19
PPARG	PPARG	ENSG00000132170	5468	protein_coding	Human	3	12.287368	peroxisome proliferator activated receptor gamma [Source:HGNC Symbol;Acc:HGNC:9236]	38.71	34	146989	984	1631	111	168	6
RAF1	RAF1	ENSG00000132155	5894	protein_coding	Human	3	12.582101	Raf-1 proto-oncogene, serine/threonine kinase [Source:HGNC Symbol;Acc:HGNC:9829]	42.68	74	82101	935	2942	154	495	11
RARB	RARB	ENSG00000077092	5915	protein_coding	Human	3	24.687887	retinoic acid receptor beta [Source:HGNC Symbol;Acc:HGNC:9865]	38.84	23	910046	861	2513	231	1093	8
CCR2	CCR2	ENSG00000121807	729230	protein_coding	Human	3	46.353864	C-C motif chemokine receptor 2 [Source:HGNC Symbol;Acc:HGNC:1603]	44.09	4	7077	858	1803	55	1699	2
CCR5	CCR5	ENSG00000160791	1234	protein_coding	Human	3	46.370946	C-C motif chemokine receptor 5 [Source:HGNC Symbol;Acc:HGNC:1606]	43.64	2	5261	1059	2325	130	2245	2
CDC25A	CDC25A	ENSG00000164045	993	protein_coding	Human	3	48.157146	cell division cycle 25A [Source:HGNC Symbol;Acc:HGNC:1725]	45.04	5	31272	1054	1956	262	1799	10
EPHA3	EPHA3	ENSG00000044524	2042	protein_coding	Human	3	89.107621	EPH receptor A3 [Source:HGNC Symbol;Acc:HGNC:3387]	34.59	3	374514	2443	3781	96	1242	14
NR1I2	NR1I2	ENSG00000144852	8856	protein_coding	Human	3	119.780484	nuclear receptor subfamily 1 group I member 2 [Source:HGNC Symbol;Acc:HGNC:7968]	46.33	5	38004	1307	2707	360	1274	7
GSK3B	GSK3B	ENSG00000082701	2932	protein_coding	Human	3	119.821321	glycogen synthase kinase 3 beta [Source:HGNC Symbol;Acc:HGNC:4617]	37.2	69	273674	299	843	408	637	3
PIK3CB	PIK3CB	ENSG00000051382	5291	protein_coding	Human	3	138.652698	phosphatidylinositol-4,5-bisphosphate 3-kinase catalytic subunit beta [Source:HGNC Symbol;Acc:HGNC:8976]	40.59	14	182231	1424	2623	99	1110	12
BCHE	BCHE	ENSG00000114200	590	protein_coding	Human	3	165.772904	butyrylcholinesterase [Source:HGNC Symbol;Acc:HGNC:983]	32.29	5	64559	1168	1779	72	352	4
PIK3CA	PIK3CA	ENSG00000121879	5290	protein_coding	Human	3	179.148114	phosphatidylinositol-4,5-bisphosphate 3-kinase catalytic subunit alpha [Source:HGNC Symbol;Acc:HGNC:8975]	35.78	10	91980	1377	3933	108	1662	13
CD38	CD38	ENSG00000004468	952	protein_coding	Human	4	15.778275	CD38 molecule [Source:HGNC Symbol;Acc:HGNC:1667]	41.09	5	74958	576	1980	114	2420	5
TLR1	TLR1	ENSG00000174125	7096	protein_coding	Human	4	38.790677	toll like receptor 1 [Source:HGNC Symbol;Acc:HGNC:11847]	40.78	10	66141	949	1046	111	202	3
KIT	KIT	ENSG00000157404	3815	protein_coding	Human	4	54.657267	KIT proto-oncogene, receptor tyrosine kinase [Source:HGNC Symbol;Acc:HGNC:6342]	41.08	24	83517	2527	4023	89	1974	15
KDR	KDR	ENSG00000128052	3791	protein_coding	Human	4	55.078481	kinase insert domain receptor [Source:HGNC Symbol;Acc:HGNC:6307]	40.69	4	47115	4071	3513	302	1460	19
HPSE	HPSE	ENSG00000173083	10855	protein_coding	Human	4	83.292461	heparanase [Source:HGNC Symbol;Acc:HGNC:5164]	41.22	9	42693	1245	2277	68	1029	11
MAPK10	MAPK10	ENSG00000109339	5602	protein_coding	Human	4	85.990007	mitogen-activated protein kinase 10 [Source:HGNC Symbol;Acc:HGNC:6872]	37.37	192	604619	839	2489	143	1134	11
PTPN13	PTPN13	ENSG00000163629	5783	protein_coding	Human	4	86.594315	protein tyrosine phosphatase non-receptor type 13 [Source:HGNC Symbol;Acc:HGNC:9646]	36.16	9	220857	5399	4951	149	596	28
ABCG2	ABCG2	ENSG00000118777	9429	protein_coding	Human	4	88.09015	ATP binding cassette subfamily G member 2 (Junior blood group) [Source:HGNC Symbol;Acc:HGNC:74]	41.38	5	141479	1289	2921	175	2047	11
HPGDS	HPGDS	ENSG00000163106	27306	protein_coding	Human	4	94.298535	hematopoietic prostaglandin D synthase [Source:HGNC Symbol;Acc:HGNC:17890]	38.55	3	44342	600	904	26	945	4
NFKB1	NFKB1	ENSG00000109320	4790	protein_coding	Human	4	102.50133	nuclear factor kappa B subunit 1 [Source:HGNC Symbol;Acc:HGNC:7794]	37.86	25	115973	2135	2277	173	438	12
FGF2	FGF2	ENSG00000138685	2247	protein_coding	Human	4	122.826708	fibroblast growth factor 2 [Source:HGNC Symbol;Acc:HGNC:3676]	38.74	3	71529	601	5769	252	4916	3
TLR2	TLR2	ENSG00000137462	7097	protein_coding	Human	4	153.68407	toll like receptor 2 [Source:HGNC Symbol;Acc:HGNC:11848]	38.83	8	22191	1227	1808	324	625	3
HPGD	HPGD	ENSG00000164120	3248	protein_coding	Human	4	174.490175	15-hydroxyprostaglandin dehydrogenase [Source:HGNC Symbol;Acc:HGNC:5154]	36.73	14	32980	431	1427	138	931	5
CASP3	CASP3	ENSG00000164305	836	protein_coding	Human	4	184.627696	caspase 3 [Source:HGNC Symbol;Acc:HGNC:1504]	41.13	11	22367	607	2457	81	1101	7
TERT	TERT	ENSG00000164362	7015	protein_coding	Human	5	1.253147	telomerase reverse transcriptase [Source:HGNC Symbol;Acc:HGNC:11730]	58.47	7	41922	2680	2693	68	294	11
NDUFS6	NDUFS6	ENSG00000145494	4726	protein_coding	Human	5	1.801407	NADH:ubiquinone oxidoreductase subunit S6 [Source:HGNC Symbol;Acc:HGNC:7713]	48.31	3	14642	447	443	7	80	3
PTGER4	PTGER4	ENSG00000171522	5734	protein_coding	Human	5	40.679915	prostaglandin E receptor 4 [Source:HGNC Symbol;Acc:HGNC:9596]	41.96	5	13821	1467	1208	304	1357	2
DHFR	DHFR	ENSG00000228716	1719	protein_coding	Human	5	80.626226	dihydrofolate reductase [Source:HGNC Symbol;Acc:HGNC:2861]	41.24	7	28758	482	1526	207	1308	5
CDC25C	CDC25C	ENSG00000158402	995	protein_coding	Human	5	138.285269	cell division cycle 25C [Source:HGNC Symbol;Acc:HGNC:1727]	44.08	9	53087	1014	1369	188	195	10
NR3C1	NR3C1	ENSG00000113580	2908	protein_coding	Human	5	143.277931	nuclear receptor subfamily 3 group C member 1 [Source:HGNC Symbol;Acc:HGNC:7978]	37.82	17	157582	1637	2514	120	1633	6
CSF1R	CSF1R	ENSG00000182578	1436	protein_coding	Human	5	150.053291	colony stimulating factor 1 receptor [Source:HGNC Symbol;Acc:HGNC:2433]	48.1	10	60082	1520	1737	151	469	10
FLT4	FLT4	ENSG00000037280	2324	protein_coding	Human	5	180.601506	fms related receptor tyrosine kinase 4 [Source:HGNC Symbol;Acc:HGNC:3767]	60.24	12	48119	2645	2509	69	574	15
MAPK14	MAPK14	ENSG00000112062	1432	protein_coding	Human	6	36.027677	mitogen-activated protein kinase 14 [Source:HGNC Symbol;Acc:HGNC:6876]	39.88	10	83560	707	1937	294	1115	9
VEGFA	VEGFA	ENSG00000112715	7422	protein_coding	Human	6	43.770184	vascular endothelial growth factor A [Source:HGNC Symbol;Acc:HGNC:12680]	56.4	26	16304	816	1833	282	725	6
EPHA7	EPHA7	ENSG00000135333	2045	protein_coding	Human	6	93.24002	EPH receptor A7 [Source:HGNC Symbol;Acc:HGNC:3390]	33.28	20	179668	2133	3551	213	1603	9
HDAC2	HDAC2	ENSG00000196591	3066	protein_coding	Human	6	113.933028	histone deacetylase 2 [Source:HGNC Symbol;Acc:HGNC:4853]	38.55	17	78281	554	1551	137	2194	6
ESR1	ESR1	ENSG00000091831	2099	protein_coding	Human	6	151.656691	estrogen receptor 1 [Source:HGNC Symbol;Acc:HGNC:3467]	39.66	14	472929	1047	2487	235	2495	5
SLC22A3	SLC22A3	ENSG00000146477	6581	protein_coding	Human	6	160.348378	solute carrier family 22 member 3 [Source:HGNC Symbol;Acc:HGNC:10967]	41.65	1	104200	1671	3234	42	1521	11
HDAC9	HDAC9	ENSG00000048052	9734	protein_coding	Human	7	18.086949	histone deacetylase 9 [Source:HGNC Symbol;Acc:HGNC:14065]	36.13	32	915468	1630	2602	140	2066	10
NOD1	NOD1	ENSG00000106100	10392	protein_coding	Human	7	30.424527	nucleotide binding oligomerization domain containing 1 [Source:HGNC Symbol;Acc:HGNC:16390]	46.77	8	54258	979	1985	122	667	7
EGFR	EGFR	ENSG00000146648	1956	protein_coding	Human	7	55.019017	epidermal growth factor receptor [Source:HGNC Symbol;Acc:HGNC:3236]	44.57	13	192612	2377	3298	237	1905	12
ABCB1	ABCB1	ENSG00000085563	5243	protein_coding	Human	7	87.503017	ATP binding cassette subfamily B member 1 [Source:HGNC Symbol;Acc:HGNC:40]	37.02	11	210307	2870	1890	119	663	11
EPHB4	EPHB4	ENSG00000196411	2050	protein_coding	Human	7	100.802565	EPH receptor B4 [Source:HGNC Symbol;Acc:HGNC:3395]	54.77	10	24959	2231	2266	356	675	9
SERPINE1	SERPINE1	ENSG00000106366	5054	protein_coding	Human	7	101.127104	serpin family E member 1 [Source:HGNC Symbol;Acc:HGNC:8583]	50.41	1	12144	1209	3156	71	1805	9
PIK3CG	PIK3CG	ENSG00000105851	5294	protein_coding	Human	7	106.865278	phosphatidylinositol-4,5-bisphosphate 3-kinase catalytic subunit gamma [Source:HGNC Symbol;Acc:HGNC:8978]	39.23	5	43703	2618	3507	92	1928	8
MET	MET	ENSG00000105976	4233	protein_coding	Human	7	116.672196	MET proto-oncogene, receptor tyrosine kinase [Source:HGNC Symbol;Acc:HGNC:7029]	39.1	7	126182	2064	2666	164	1516	10
AKR1B1	AKR1B1	ENSG00000085662	231	protein_coding	Human	7	134.442356	aldo-keto reductase family 1 member B [Source:HGNC Symbol;Acc:HGNC:381]	50.04	14	16929	684	889	38	238	5
AKR1B10	AKR1B10	ENSG00000198074	57016	protein_coding	Human	7	134.527567	aldo-keto reductase family 1 member B10 [Source:HGNC Symbol;Acc:HGNC:382]	45.41	4	13846	951	946	345	323	6
TRIM24	TRIM24	ENSG00000122779	8805	protein_coding	Human	7	138.460259	tripartite motif containing 24 [Source:HGNC Symbol;Acc:HGNC:11812]	39.2	6	129738	3102	2616	202	2840	10
GSTK1	GSTK1	ENSG00000197448	373156	protein_coding	Human	7	143.244093	glutathione S-transferase kappa 1 [Source:HGNC Symbol;Acc:HGNC:16906]	41.49	9	26762	609	1237	76	346	6
EZH2	EZH2	ENSG00000106462	2146	protein_coding	Human	7	148.807257	enhancer of zeste 2 polycomb repressive complex 2 subunit [Source:HGNC Symbol;Acc:HGNC:3527]	39.19	20	77065	1534	2708	92	189	15
PTK2B	PTK2B	ENSG00000120899	2185	protein_coding	Human	8	27.311482	protein tyrosine kinase 2 beta [Source:HGNC Symbol;Acc:HGNC:9612]	46.91	17	147910	1573	1553	89	879	11
FGFR1	FGFR1	ENSG00000077782	2260	protein_coding	Human	8	38.400215	fibroblast growth factor receptor 1 [Source:HGNC Symbol;Acc:HGNC:3688]	49.49	57	68620	1392	2320	217	848	9
IDO1	IDO1	ENSG00000131203	3620	protein_coding	Human	8	39.902275	indoleamine 2,3-dioxygenase 1 [Source:HGNC Symbol;Acc:HGNC:6059]	39.07	9	26516	642	1020	117	346	6
LYPLA1	LYPLA1	ENSG00000120992	10434	protein_coding	Human	8	54.046367	lysophospholipase 1 [Source:HGNC Symbol;Acc:HGNC:6737]	41.54	15	55651	472	1052	88	1158	6
LYN	LYN	ENSG00000254087	4067	protein_coding	Human	8	55.879835	LYN proto-oncogene, Src family tyrosine kinase [Source:HGNC Symbol;Acc:HGNC:6735]	43.2	4	134335	1155	3198	108	4058	9
FABP5	FABP5	ENSG00000164687	2171	protein_coding	Human	8	81.280536	fatty acid binding protein 5 [Source:HGNC Symbol;Acc:HGNC:3560]	44.25	4	4242	357	749	148	209	3
FABP4	FABP4	ENSG00000170323	2167	protein_coding	Human	8	81.478419	fatty acid binding protein 4 [Source:HGNC Symbol;Acc:HGNC:3559]	34.83	4	4818	260	702	66	296	4
PTK2	PTK2	ENSG00000169398	5747	protein_coding	Human	8	140.6579	protein tyrosine kinase 2 [Source:HGNC Symbol;Acc:HGNC:9611]	40.07	58	344317	1008	1424	166	569	10
JAK2	JAK2	ENSG00000096968	3717	protein_coding	Human	9	4.98439	Janus kinase 2 [Source:HGNC Symbol;Acc:HGNC:6192]	37.57	4	145559	1869	2684	133	3157	12
TEK	TEK	ENSG00000120156	7010	protein_coding	Human	9	27.109141	TEK receptor tyrosine kinase [Source:HGNC Symbol;Acc:HGNC:11724]	40.55	5	121034	2473	3733	314	532	20
VCP	VCP	ENSG00000165280	7415	protein_coding	Human	9	35.053928	valosin containing protein [Source:HGNC Symbol;Acc:HGNC:12666]	46.72	36	18741	1182	2300	202	725	10
CA9	CA9	ENSG00000107159	768	protein_coding	Human	9	35.673928	carbonic anhydrase 9 [Source:HGNC Symbol;Acc:HGNC:1383]	52.49	3	7232	1380	857	32	134	7
ALDH1A1	ALDH1A1	ENSG00000165092	216	protein_coding	Human	9	72.900671	aldehyde dehydrogenase 1 family member A1 [Source:HGNC Symbol;Acc:HGNC:402]	36.05	7	179772	881	889	63	305	7
CTSL	CTSL	ENSG00000135047	1514	protein_coding	Human	9	87.724051	cathepsin L [Source:HGNC Symbol;Acc:HGNC:2537]	45.11	43	7419	786	2035	192	306	7
SYK	SYK	ENSG00000165025	6850	protein_coding	Human	9	90.801787	spleen associated tyrosine kinase [Source:HGNC Symbol;Acc:HGNC:11491]	44.17	5	96763	1874	4055	65	2949	11
FBP1	FBP1	ENSG00000165140	2203	protein_coding	Human	9	94.603133	fructose-bisphosphatase 1 [Source:HGNC Symbol;Acc:HGNC:3606]	48.66	5	37117	806	1217	104	242	7
TGFBR1	TGFBR1	ENSG00000106799	7046	protein_coding	Human	9	99.104038	transforming growth factor beta receptor 1 [Source:HGNC Symbol;Acc:HGNC:11772]	39.03	13	50155	932	2663	92	1821	7
UGCG	UGCG	ENSG00000148154	7357	protein_coding	Human	9	111.896814	UDP-glucose ceramide glucosyltransferase [Source:HGNC Symbol;Acc:HGNC:12524]	40.18	5	38556	1185	1261	402	2372	5
TLR4	TLR4	ENSG00000136869	7099	protein_coding	Human	9	117.704175	toll like receptor 4 [Source:HGNC Symbol;Acc:HGNC:11850]	38.47	4	20561	1673	5055	181	4591	3
PTGS1	PTGS1	ENSG00000095303	5742	protein_coding	Human	9	122.37053	prostaglandin-endoperoxide synthase 1 [Source:HGNC Symbol;Acc:HGNC:9604]	50.08	10	25174	1260	2218	82	745	10
CDK9	CDK9	ENSG00000136807	1025	protein_coding	Human	9	127.785679	cyclin dependent kinase 9 [Source:HGNC Symbol;Acc:HGNC:1780]	57.37	5	5114	851	972	117	1249	4
PTGES	PTGES	ENSG00000148344	9536	protein_coding	Human	9	129.738331	prostaglandin E synthase [Source:HGNC Symbol;Acc:HGNC:9599]	52.26	2	14712	459	1810	30	1262	4
ABL1	ABL1	ENSG00000097007	25	protein_coding	Human	9	130.713016	ABL proto-oncogene 1, non-receptor tyrosine kinase [Source:HGNC Symbol;Acc:HGNC:76]	44.57	3	174660	2345	4284	612	1990	8
RXRA	RXRA	ENSG00000186350	6256	protein_coding	Human	9	134.317098	retinoid X receptor alpha [Source:HGNC Symbol;Acc:HGNC:10477]	62.16	5	123488	1022	3887	263	2067	7
AKR1C1	AKR1C1	ENSG00000187134	1645	protein_coding	Human	10	4.963253	aldo-keto reductase family 1 member C1 [Source:HGNC Symbol;Acc:HGNC:384]	38.5	5	20031	778	2299	22	2883	6
CDK1	CDK1	ENSG00000170312	983	protein_coding	Human	10	60.778331	cyclin dependent kinase 1 [Source:HGNC Symbol;Acc:HGNC:1722]	35.07	8	16522	761	1312	64	869	6
PLAU	PLAU	ENSG00000122861	5328	protein_coding	Human	10	73.909177	plasminogen activator, urokinase [Source:HGNC Symbol;Acc:HGNC:9052]	53.5	5	8320	953	1276	125	930	7
TNKS2	TNKS2	ENSG00000107854	80351	protein_coding	Human	10	91.798426	tankyrase 2 [Source:HGNC Symbol;Acc:HGNC:15677]	37.54	1	67050	3501	6242	265	2476	27
CYP2C9	CYP2C9	ENSG00000138109	1559	protein_coding	Human	10	94.938658	cytochrome P450 family 2 subfamily C member 9 [Source:HGNC Symbol;Acc:HGNC:2623]	37.85	5	51434	937	1455	18	754	5
NDUFB8		ENSG00000255339	NA	protein_coding	Human	10	100.505628	NADH dehydrogenase (ubiquinone) 1 beta subcomplex, 8, 19kDa (NDUFB8) and SEC31 homolog B (S. cerevisiae) (SEC31B) readthrough	46.46	5	24254	351	1146	22	122	8
PDCD4	PDCD4	ENSG00000150593	27250	protein_coding	Human	10	110.871795	programmed cell death 4 [Source:HGNC Symbol;Acc:HGNC:8763]	34.69	11	28212	1160	1298	91	1918	6
MGMT	MGMT	ENSG00000170430	4255	protein_coding	Human	10	129.46719	O-6-methylguanine-DNA methyltransferase [Source:HGNC Symbol;Acc:HGNC:7059]	45.58	5	303794	670	1653	30	2254	4
SIRT3	SIRT3	ENSG00000142082	23410	protein_coding	Human	11	0.21503	sirtuin 3 [Source:HGNC Symbol;Acc:HGNC:14931]	48.53	16	21902	504	1165	75	416	5
CTSD	CTSD	ENSG00000117984	1509	protein_coding	Human	11	1.752752	cathepsin D [Source:HGNC Symbol;Acc:HGNC:2529]	64.73	16	11822	1100	1853	72	494	8
RELA	RELA	ENSG00000173039	5970	protein_coding	Human	11	65.653599	RELA proto-oncogene, NF-kB subunit [Source:HGNC Symbol;Acc:HGNC:9955]	55.64	26	9492	667	1092	103	557	6
KAT5	KAT5	ENSG00000172977	10524	protein_coding	Human	11	65.711996	lysine acetyltransferase 5 [Source:HGNC Symbol;Acc:HGNC:5275]	55.16	17	7609	846	1039	105	383	7
KDM2A	KDM2A	ENSG00000173120	22992	protein_coding	Human	11	67.119263	lysine demethylase 2A [Source:HGNC Symbol;Acc:HGNC:13606]	42.99	15	138820	2862	2640	275	1294	9
GSTP1	GSTP1	ENSG00000084207	2950	protein_coding	Human	11	67.583742	glutathione S-transferase pi 1 [Source:HGNC Symbol;Acc:HGNC:4638]	62.26	8	2915	357	725	50	84	4
CHKA	CHKA	ENSG00000110721	1119	protein_coding	Human	11	68.052859	choline kinase alpha [Source:HGNC Symbol;Acc:HGNC:1937]	44.1	8	68586	914	1109	168	550	7
MMP1	MMP1	ENSG00000196611	4312	protein_coding	Human	11	102.789401	matrix metallopeptidase 1 [Source:HGNC Symbol;Acc:HGNC:7155]	39.71	4	8760	1410	1696	68	493	6
MMP3	MMP3	ENSG00000149968	4314	protein_coding	Human	11	102.835801	matrix metallopeptidase 3 [Source:HGNC Symbol;Acc:HGNC:7173]	38.03	3	7809	620	892	62	224	6
MMP13	MMP13	ENSG00000137745	4322	protein_coding	Human	11	102.942995	matrix metallopeptidase 13 [Source:HGNC Symbol;Acc:HGNC:7159]	36.43	2	12738	1443	2092	27	1271	10
CHEK1	CHEK1	ENSG00000149554	1111	protein_coding	Human	11	125.625163	checkpoint kinase 1 [Source:HGNC Symbol;Acc:HGNC:1925]	37.73	15	51093	992	1674	103	698	10
KDM5A	KDM5A	ENSG00000073614	5927	protein_coding	Human	12	0.280057	lysine demethylase 5A [Source:HGNC Symbol;Acc:HGNC:9886]	39.44	11	109264	1672	1606	193	5399	6
PRMT8	PRMT8	ENSG00000111218	56341	protein_coding	Human	12	3.381349	protein arginine methyltransferase 8 [Source:HGNC Symbol;Acc:HGNC:5188]	45.94	4	212625	1172	3024	234	791	10
CD4	CD4	ENSG00000010610	920	protein_coding	Human	12	6.786858	CD4 molecule [Source:HGNC Symbol;Acc:HGNC:1678]	48.56	12	33942	653	1033	103	1008	5
PTPN6	PTPN6	ENSG00000111679	5777	protein_coding	Human	12	6.946468	protein tyrosine phosphatase non-receptor type 6 [Source:HGNC Symbol;Acc:HGNC:9658]	57.71	23	14849	725	1001	149	116	6
GRIN2B	GRIN2B	ENSG00000273079	2904	protein_coding	Human	12	13.437942	glutamate ionotropic receptor NMDA type subunit 2B [Source:HGNC Symbol;Acc:HGNC:4586]	40.62	10	544061	1524	3529	197	25446	4
VDR	VDR	ENSG00000111424	7421	protein_coding	Human	12	47.841537	vitamin D receptor [Source:HGNC Symbol;Acc:HGNC:12679]	47.72	8	101512	876	2573	100	2130	8
ATF1	ATF1	ENSG00000123268	466	protein_coding	Human	12	50.76371	activating transcription factor 1 [Source:HGNC Symbol;Acc:HGNC:783]	41.92	5	57453	466	1049	74	549	6
SCN8A	SCN8A	ENSG00000196876	6334	protein_coding	Human	12	51.590266	sodium voltage-gated channel alpha subunit 8 [Source:HGNC Symbol;Acc:HGNC:10596]	41.03	18	222599	3632	4570	101	2182	15
RARG	RARG	ENSG00000172819	5916	protein_coding	Human	12	53.210567	retinoic acid receptor gamma [Source:HGNC Symbol;Acc:HGNC:9866]	56.33	18	22414	780	1077	167	711	5
CDK2	CDK2	ENSG00000123374	1017	protein_coding	Human	12	55.966781	cyclin dependent kinase 2 [Source:HGNC Symbol;Acc:HGNC:1771]	47.7	12	6009	615	1316	185	499	5
GLI1	GLI1	ENSG00000111087	2735	protein_coding	Human	12	57.459785	GLI family zinc finger 1 [Source:HGNC Symbol;Acc:HGNC:4317]	55.27	8	12484	2261	2036	113	202	7
CDK4	CDK4	ENSG00000135446	1019	protein_coding	Human	12	57.747727	cyclin dependent kinase 4 [Source:HGNC Symbol;Acc:HGNC:1773]	53.24	15	8287	438	851	100	315	5
MDM2	MDM2	ENSG00000135679	4193	protein_coding	Human	12	68.808177	MDM2 proto-oncogene [Source:HGNC Symbol;Acc:HGNC:6973]	39.04	36	37368	638	1186	96	543	6
METAP2	METAP2	ENSG00000111142	10988	protein_coding	Human	12	95.47352	methionyl aminopeptidase 2 [Source:HGNC Symbol;Acc:HGNC:16672]	39.23	11	42320	1048	1402	107	668	7
NR1H4	NR1H4	ENSG00000012504	9971	protein_coding	Human	12	100.473708	nuclear receptor subfamily 1 group H member 4 [Source:HGNC Symbol;Acc:HGNC:7967]	39.74	11	90707	894	1529	101	315	8
ACACB	ACACB	ENSG00000076555	32	protein_coding	Human	12	109.116587	acetyl-CoA carboxylase beta [Source:HGNC Symbol;Acc:HGNC:85]	46.78	15	151640	3020	2572	101	1047	14
P2RX7	P2RX7	ENSG00000089041	5027	protein_coding	Human	12	121.132819	purinergic receptor P2X 7 [Source:HGNC Symbol;Acc:HGNC:8537]	46.29	13	55214	576	1969	90	433	11
FLT1	FLT1	ENSG00000102755	2321	protein_coding	Human	13	28.300346	fms related receptor tyrosine kinase 1 [Source:HGNC Symbol;Acc:HGNC:3763]	41.61	9	194800	1646	3323	198	1454	14
EDNRB	EDNRB	ENSG00000136160	1910	protein_coding	Human	13	77.895481	endothelin receptor type B [Source:HGNC Symbol;Acc:HGNC:3180]	38.12	8	80049	1243	2999	176	1516	7
ABCC4	ABCC4	ENSG00000125257	10257	protein_coding	Human	13	95.019835	ATP binding cassette subfamily C member 4 [Source:HGNC Symbol;Acc:HGNC:55]	42.34	16	281641	1950	2712	110	379	17
PARP2	PARP2	ENSG00000129484	10038	protein_coding	Human	14	20.343615	poly(ADP-ribose) polymerase 2 [Source:HGNC Symbol;Acc:HGNC:272]	42.3	11	14290	1185	985	13	164	7
APEX1	APEX1	ENSG00000100823	328	protein_coding	Human	14	20.455191	apurinic/apyrimidinic endodeoxyribonuclease 1 [Source:HGNC Symbol;Acc:HGNC:587]	47.06	20	2582	532	904	103	300	4
MMP14	MMP14	ENSG00000157227	4323	protein_coding	Human	14	22.83656	matrix metallopeptidase 14 [Source:HGNC Symbol;Acc:HGNC:7160]	57.24	8	12482	949	1871	228	842	6
PRMT5	PRMT5	ENSG00000100462	10419	protein_coding	Human	14	22.920525	protein arginine methyltransferase 5 [Source:HGNC Symbol;Acc:HGNC:10894]	47.51	28	8884	748	898	79	207	7
CMA1	CMA1	ENSG00000092009	1215	protein_coding	Human	14	24.505353	chymase 1 [Source:HGNC Symbol;Acc:HGNC:2097]	51.56	2	2913	578	785	68	86	4
CTSG	CTSG	ENSG00000100448	1511	protein_coding	Human	14	24.573518	cathepsin G [Source:HGNC Symbol;Acc:HGNC:2532]	53.71	2	2733	768	1139	27	119	4
NFKBIA	NFKBIA	ENSG00000100906	4792	protein_coding	Human	14	35.401079	NFKB inhibitor alpha [Source:HGNC Symbol;Acc:HGNC:7797]	55.82	21	3671	737	1521	128	500	4
HIF1A	HIF1A	ENSG00000100644	3091	protein_coding	Human	14	61.695513	hypoxia inducible factor 1 subunit alpha [Source:HGNC Symbol;Acc:HGNC:4910]	37.25	12	52747	2432	1966	204	1210	8
ESR2	ESR2	ENSG00000140009	2100	protein_coding	Human	14	64.084232	estrogen receptor 2 [Source:HGNC Symbol;Acc:HGNC:3468]	41.74	13	253881	1418	2489	165	1186	8
BDKRB2	BDKRB2	ENSG00000168398	624	protein_coding	Human	14	96.204679	bradykinin receptor B2 [Source:HGNC Symbol;Acc:HGNC:1030]	50.22	3	39488	1122	4147	403	1808	3
CYP19A1	CYP19A1	ENSG00000137869	1588	protein_coding	Human	15	51.208057	cytochrome P450 family 19 subfamily A member 1 [Source:HGNC Symbol;Acc:HGNC:2594]	44.06	19	130545	871	1222	92	785	6
CA12	CA12	ENSG00000074410	771	protein_coding	Human	15	63.321378	carbonic anhydrase 12 [Source:HGNC Symbol;Acc:HGNC:1371]	48.38	6	60469	983	2180	122	2694	6
SMAD3	SMAD3	ENSG00000166949	4088	protein_coding	Human	15	67.063763	SMAD family member 3 [Source:HGNC Symbol;Acc:HGNC:6769]	48.33	18	131411	629	1776	181	1878	5
PKM	PKM	ENSG00000067225	5315	protein_coding	Human	15	72.199029	pyruvate kinase M1/2 [Source:HGNC Symbol;Acc:HGNC:9021]	48.38	25	32791	1056	1460	101	384	7
IGF1R	IGF1R	ENSG00000140443	3480	protein_coding	Human	15	98.648539	insulin like growth factor 1 receptor [Source:HGNC Symbol;Acc:HGNC:5465]	44.56	17	315992	1937	2031	762	4768	6
PLK1	PLK1	ENSG00000166851	5347	protein_coding	Human	16	23.677656	polo like kinase 1 [Source:HGNC Symbol;Acc:HGNC:9077]	50.69	9	12712	706	1206	94	206	5
NOD2	NOD2	ENSG00000167207	64127	protein_coding	Human	16	50.693588	nucleotide binding oligomerization domain containing 2 [Source:HGNC Symbol;Acc:HGNC:5331]	48.11	17	39490	1019	1711	121	394	6
MMP2	MMP2	ENSG00000087245	4313	protein_coding	Human	16	55.3897	matrix metallopeptidase 2 [Source:HGNC Symbol;Acc:HGNC:7166]	45.67	8	116992	1138	1712	179	526	9
GNAO1	GNAO1	ENSG00000087258	2775	protein_coding	Human	16	56.19139	G protein subunit alpha o1 [Source:HGNC Symbol;Acc:HGNC:4389]	49.47	27	166055	484	1747	450	659	5
TRPV1	TRPV1	ENSG00000196689	7442	protein_coding	Human	17	3.565444	transient receptor potential cation channel subfamily V member 1 [Source:HGNC Symbol;Acc:HGNC:12716]	52.6	10	43968	2379	3177	241	795	14
SHBG	SHBG	ENSG00000129214	6462	protein_coding	Human	17	7.613946	sex hormone binding globulin [Source:HGNC Symbol;Acc:HGNC:10839]	51.5	21	19437	693	854	55	65	6
AURKB	AURKB	ENSG00000178999	9212	protein_coding	Human	17	8.204733	aurora kinase B [Source:HGNC Symbol;Acc:HGNC:11390]	52.69	14	5868	713	815	57	106	6
NOS2	NOS2	ENSG00000007171	4843	protein_coding	Human	17	27.756766	nitric oxide synthase 2 [Source:HGNC Symbol;Acc:HGNC:7873]	51.35	7	43764	1932	3843	88	321	24
ERBB2	ERBB2	ENSG00000141736	2064	protein_coding	Human	17	39.687914	erb-b2 receptor tyrosine kinase 2 [Source:HGNC Symbol;Acc:HGNC:3430]	52.09	22	42513	1955	2172	164	330	13
RARA	RARA	ENSG00000131759	5914	protein_coding	Human	17	40.30918	retinoic acid receptor alpha [Source:HGNC Symbol;Acc:HGNC:9864]	56.99	10	48464	1063	1638	196	815	6
TOP2A	TOP2A	ENSG00000131747	7153	protein_coding	Human	17	40.388525	DNA topoisomerase II alpha [Source:HGNC Symbol;Acc:HGNC:11989]	39.79	5	29372	1707	1626	87	581	10
KAT2A	KAT2A	ENSG00000108773	2648	protein_coding	Human	17	42.113111	lysine acetyltransferase 2A [Source:HGNC Symbol;Acc:HGNC:4201]	58.69	5	8257	1186	1591	63	256	9
STAT3	STAT3	ENSG00000168610	6774	protein_coding	Human	17	42.313324	signal transducer and activator of transcription 3 [Source:HGNC Symbol;Acc:HGNC:11364]	45.02	50	75217	2162	3514	102	1408	19
DUSP3	DUSP3	ENSG00000108861	1845	protein_coding	Human	17	43.766125	dual specificity phosphatase 3 [Source:HGNC Symbol;Acc:HGNC:3069]	50.9	5	12853	358	2279	32	1934	3
MPO	MPO	ENSG00000005381	4353	protein_coding	Human	17	58.269855	myeloperoxidase [Source:HGNC Symbol;Acc:HGNC:7218]	55.12	7	11081	1025	1631	177	597	5
ACE	ACE	ENSG00000159640	1636	protein_coding	Human	17	63.477061	angiotensin I converting enzyme [Source:HGNC Symbol;Acc:HGNC:2707]	58.35	21	21320	1322	1600	31	369	9
ERN1	ERN1	ENSG00000178607	2081	protein_coding	Human	17	64.03908	endoplasmic reticulum to nucleus signaling 1 [Source:HGNC Symbol;Acc:HGNC:3449]	45.09	10	91740	1539	3675	258	4822	8
PRKCA	PRKCA	ENSG00000154229	5578	protein_coding	Human	17	66.302613	protein kinase C alpha [Source:HGNC Symbol;Acc:HGNC:9393]	43.87	5	508131	1132	2851	228	2402	9
SPHK1	SPHK1	ENSG00000176170	8877	protein_coding	Human	17	76.376584	sphingosine kinase 1 [Source:HGNC Symbol;Acc:HGNC:11240]	60.21	10	11277	860	1477	237	271	5
FASN	FASN	ENSG00000169710	2194	protein_coding	Human	17	82.078338	fatty acid synthase [Source:HGNC Symbol;Acc:HGNC:3594]	66.65	13	19957	2275	1619	49	444	9
TYMS	TYMS	ENSG00000176890	7298	protein_coding	Human	18	0.657653	thymidylate synthetase [Source:HGNC Symbol;Acc:HGNC:12441]	45.66	6	15926	825	996	90	534	5
ROCK1	ROCK1	ENSG00000067900	6093	protein_coding	Human	18	20.946906	Rho associated coiled-coil containing protein kinase 1 [Source:HGNC Symbol;Acc:HGNC:10251]	36.91	7	164908	2593	2573	506	1706	11
BCL2	BCL2	ENSG00000171791	596	protein_coding	Human	18	63.123346	BCL2 apoptosis regulator [Source:HGNC Symbol;Acc:HGNC:990]	42.74	9	196783	548	5080	442	3351	2
INSR	INSR	ENSG00000171105	3643	protein_coding	Human	19	7.112255	insulin receptor [Source:HGNC Symbol;Acc:HGNC:6091]	47.51	7	182160	2907	3365	282	3262	9
ELAVL1	ELAVL1	ENSG00000066044	1994	protein_coding	Human	19	7.958573	ELAV like RNA binding protein 1 [Source:HGNC Symbol;Acc:HGNC:3312]	52.21	5	47087	706	2012	85	1455	5
PIN1	PIN1	ENSG00000127445	5300	protein_coding	Human	19	9.835257	peptidylprolyl cis/trans isomerase, NIMA-interacting 1 [Source:HGNC Symbol;Acc:HGNC:8988]	56.32	11	14433	369	1089	18	263	4
ICAM1	ICAM1	ENSG00000090339	3383	protein_coding	Human	19	10.271093	intercellular adhesion molecule 1 [Source:HGNC Symbol;Acc:HGNC:5344]	51.86	5	15523	1024	1195	49	812	4
BRD4	BRD4	ENSG00000141867	23476	protein_coding	Human	19	15.235519	bromodomain containing 4 [Source:HGNC Symbol;Acc:HGNC:13575]	50.24	13	97027	2172	2344	107	1720	8
JAK3	JAK3	ENSG00000105639	3718	protein_coding	Human	19	17.82478	Janus kinase 3 [Source:HGNC Symbol;Acc:HGNC:6193]	54.93	11	23292	2898	3025	37	742	14
NDUFA13	NDUFA13	ENSG00000186010	51079	protein_coding	Human	19	19.515736	NADH:ubiquinone oxidoreductase subunit A13 [Source:HGNC Symbol;Acc:HGNC:17194]	53.15	7	13319	360	689	134	163	4
PLAUR	PLAUR	ENSG00000011422	5329	protein_coding	Human	19	43.646095	plasminogen activator, urokinase receptor [Source:HGNC Symbol;Acc:HGNC:9053]	49.94	16	24453	581	854	185	283	4
NR1H2	NR1H2	ENSG00000131408	7376	protein_coding	Human	19	50.329653	nuclear receptor subfamily 1 group H member 2 [Source:HGNC Symbol;Acc:HGNC:7965]	51.29	14	53736	918	1445	127	423	7
CSNK2A1	CSNK2A1	ENSG00000101266	1457	protein_coding	Human	20	0.472498	casein kinase 2 alpha 1 [Source:HGNC Symbol;Acc:HGNC:2457]	41.35	48	71338	740	2747	111	1726	9
BCL2L1	BCL2L1	ENSG00000171552	598	protein_coding	Human	20	31.664452	BCL2 like 1 [Source:HGNC Symbol;Acc:HGNC:992]	48.2	15	59538	684	2424	248	1375	3
SRC	SRC	ENSG00000197122	6714	protein_coding	Human	20	37.344685	SRC proto-oncogene, non-receptor tyrosine kinase [Source:HGNC Symbol;Acc:HGNC:11283]	54.1	14	61366	1441	2475	58	2342	8
TOP1	TOP1	ENSG00000198900	7150	protein_coding	Human	20	41.028822	DNA topoisomerase I [Source:HGNC Symbol;Acc:HGNC:11986]	39.86	6	95666	1268	4636	208	864	17
MMP9	MMP9	ENSG00000100985	4318	protein_coding	Human	20	46.008908	matrix metallopeptidase 9 [Source:HGNC Symbol;Acc:HGNC:7176]	56.94	1	7654	2124	2336	19	193	13
AURKA	AURKA	ENSG00000087586	6790	protein_coding	Human	20	56.369389	aurora kinase A [Source:HGNC Symbol;Acc:HGNC:11393]	42.93	13	22949	916	1621	77	773	8
CHRNA4	CHRNA4	ENSG00000101204	1137	protein_coding	Human	20	63.343223	cholinergic receptor nicotinic alpha 4 subunit [Source:HGNC Symbol;Acc:HGNC:1958]	63.44	20	35179	726	1376	228	1636	3
S100B	S100B	ENSG00000160307	6285	protein_coding	Human	21	46.598604	S100 calcium binding protein B [Source:HGNC Symbol;Acc:HGNC:10500]	45.16	3	6605	281	973	204	443	3
MAPK1	MAPK1	ENSG00000100030	5594	protein_coding	Human	22	21.759657	mitogen-activated protein kinase 1 [Source:HGNC Symbol;Acc:HGNC:6871]	43.44	4	108024	1039	2202	222	1230	6
CHEK2	CHEK2	ENSG00000183765	11200	protein_coding	Human	22	28.687743	checkpoint kinase 2 [Source:HGNC Symbol;Acc:HGNC:16627]	43.89	25	54680	930	1294	59	130	11
EP300	EP300	ENSG00000100393	2033	protein_coding	Human	22	41.092592	E1A binding protein p300 [Source:HGNC Symbol;Acc:HGNC:3373]	42.02	12	87486	4990	1914	413	1121	7
PPARA	PPARA	ENSG00000186951	5465	protein_coding	Human	22	46.150521	peroxisome proliferator activated receptor alpha [Source:HGNC Symbol;Acc:HGNC:9232]	46.4	11	93235	690	1636	74	4199	4
HDAC10	HDAC10	ENSG00000100429	83933	protein_coding	Human	22	50.245183	histone deacetylase 10 [Source:HGNC Symbol;Acc:HGNC:18128]	64.5	22	6223	1126	1418	218	146	10
STS	STS	ENSG00000101846	412	protein_coding	Human	X	7.147237	steroid sulfatase [Source:HGNC Symbol;Acc:HGNC:11425]	39.69	6	657122	1577	4925	136	3009	11
GRPR	GRPR	ENSG00000126010	2925	protein_coding	Human	X	16.123565	gastrin releasing peptide receptor [Source:HGNC Symbol;Acc:HGNC:4609]	38.75	1	29954	1155	2417	389	873	3
GPR34	GPR34	ENSG00000171659	2857	protein_coding	Human	X	41.688973	G protein-coupled receptor 34 [Source:HGNC Symbol;Acc:HGNC:4490]	38.35	3	8303	1146	1801	66	457	3
HDAC6	HDAC6	ENSG00000094631	10013	protein_coding	Human	X	48.801377	histone deacetylase 6 [Source:HGNC Symbol;Acc:HGNC:14064]	50.55	84	23606	2474	3700	86	403	22
KDM5C	KDM5C	ENSG00000126012	8242	protein_coding	Human	X	53.176283	lysine demethylase 5C [Source:HGNC Symbol;Acc:HGNC:11114]	46.95	23	49140	3750	3254	352	369	15
AR	AR	ENSG00000169083	367	protein_coding	Human	X	67.544021	androgen receptor [Source:HGNC Symbol;Acc:HGNC:644]	39.68	8	186599	1924	4503	539	1682	6
OGT	OGT	ENSG00000147162	8473	protein_coding	Human	X	71.533087	O-linked N-acetylglucosamine (GlcNAc) transferase [Source:HGNC Symbol;Acc:HGNC:8127]	40.59	21	42806	1786	3521	181	860	14
HDAC8	HDAC8	ENSG00000147099	55869	protein_coding	Human	X	72.329516	histone deacetylase 8 [Source:HGNC Symbol;Acc:HGNC:13315]	40.05	60	243586	680	1848	93	678	8
XIAP	XIAP	ENSG00000101966	331	protein_coding	Human	X	123.859712	X-linked inhibitor of apoptosis [Source:HGNC Symbol;Acc:HGNC:592]	41.99	11	54261	1238	2381	96	5188	5
G6PD	G6PD	ENSG00000160211	2539	protein_coding	Human	X	154.517825	glucose-6-phosphate dehydrogenase [Source:HGNC Symbol;Acc:HGNC:4057]	53.27	24	29748	1187	1612	57	450	9
ABHD16A	NA	Not mapped	NA	NA	NA	NA	NA	NA	NA	NA	NA	NA	NA	NA	NA	NA
CTSB	NA	Not mapped	NA	NA	NA	NA	NA	NA	NA	NA	NA	NA	NA	NA	NA	NA
EPHA1	NA	Not mapped	NA	NA	NA	NA	NA	NA	NA	NA	NA	NA	NA	NA	NA	NA
EPHB6	NA	Not mapped	NA	NA	NA	NA	NA	NA	NA	NA	NA	NA	NA	NA	NA	NA
LPAR2	NA	Not mapped	NA	NA	NA	NA	NA	NA	NA	NA	NA	NA	NA	NA	NA	NA
RXRB	NA	Not mapped	NA	NA	NA	NA	NA	NA	NA	NA	NA	NA	NA	NA	NA	NA
SIRT2	NA	Not mapped	NA	NA	NA	NA	NA	NA	NA	NA	NA	NA	NA	NA	NA	NA
TNF	NA	Not mapped	NA	NA	NA	NA	NA	NA	NA	NA	NA	NA	NA	NA	NA	NA
