## Supplementary material for "Antiproliferative Activity, Phytochemistry, Network Pharmacology, Molecular Docking and Gene Expression Analysis of *Maerua edulis* Extracts against Human Cervical Cancer Cell Line": Suplementary Table 2

Pasted	Symbol	Ensembl Gene ID	Entrez	Type	Species	Chr	Position (Mbp)	Description	percentage_gc_content	transcript_count	genomeSpan	cds_length	transcript_length	FiveUTR	ThreeUTR	nExons
ICMT	ICMT	ENSG00000116237	23463	protein_coding	Human	1	6.221193	isoprenylcysteine carboxyl methyltransferase [Source:HGNC Symbol;Acc:HGNC:5350]	49.59	4	14780	497	2240	58	1626	4
PIK3CD	PIK3CD	ENSG00000171608	5293	protein_coding	Human	1	9.629889	phosphatidylinositol-4,5-bisphosphate 3-kinase catalytic subunit delta [Source:HGNC Symbol;Acc:HGNC:8977]	51.08	23	99226	2473	2778	83	1420	13
MTOR	MTOR	ENSG00000198793	2475	protein_coding	Human	1	11.106535	mechanistic target of rapamycin kinase [Source:HGNC Symbol;Acc:HGNC:3942]	44.55	16	156022	4374	4117	74	424	26
EPHB2	EPHB2	ENSG00000133216	2048	protein_coding	Human	1	22.710839	EPH receptor B2 [Source:HGNC Symbol;Acc:HGNC:3393]	51.95	7	210662	2677	4685	69	3505	11
SLC9A1	SLC9A1	ENSG00000090020	6548	protein_coding	Human	1	27.098809	solute carrier family 9 member A1 [Source:HGNC Symbol;Acc:HGNC:11071]	51.7	6	68173	1507	2054	384	874	6
HDAC1	HDAC1	ENSG00000116478	3065	protein_coding	Human	1	32.292083	histone deacetylase 1 [Source:HGNC Symbol;Acc:HGNC:4852]	46.79	10	41553	1042	1045	58	582	6
DHCR24	DHCR24	ENSG00000116133	1718	protein_coding	Human	1	54.849627	24-dehydrocholesterol reductase [Source:HGNC Symbol;Acc:HGNC:2859]	47.67	12	37569	853	2621	75	1158	8
LPAR3	LPAR3	ENSG00000171517	23566	protein_coding	Human	1	84.811602	lysophosphatidic acid receptor 3 [Source:HGNC Symbol;Acc:HGNC:14298]	41.6	3	81605	1062	2577	72	2244	3
CDC7	CDC7	ENSG00000097046	8317	protein_coding	Human	1	91.500851	cell division cycle 7 [Source:HGNC Symbol;Acc:HGNC:1745]	36.66	5	24914	1307	1710	108	1329	8
MCL1	MCL1	ENSG00000143384	4170	protein_coding	Human	1	150.560895	MCL1 apoptosis regulator, BCL2 family member [Source:HGNC Symbol;Acc:HGNC:6943]	47.56	8	18844	795	2982	110	1839	3
CTSS	CTSS	ENSG00000163131	1520	protein_coding	Human	1	150.730079	cathepsin S [Source:HGNC Symbol;Acc:HGNC:2545]	39.37	19	35879	847	2047	49	1268	6
NTRK1	NTRK1	ENSG00000198400	4914	protein_coding	Human	1	156.81564	neurotrophic receptor tyrosine kinase 1 [Source:HGNC Symbol;Acc:HGNC:8031]	53.11	12	66211	1662	1897	98	257	11
PTGS2	PTGS2	ENSG00000073756	5743	protein_coding	Human	1	186.671791	prostaglandin-endoperoxide synthase 2 [Source:HGNC Symbol;Acc:HGNC:9605]	36.06	6	9132	1112	3335	144	1476	9
PLA2G4A	PLA2G4A	ENSG00000116711	5321	protein_coding	Human	1	186.828949	phospholipase A2 group IVA [Source:HGNC Symbol;Acc:HGNC:9035]	36.1	2	160033	2250	1864	78	473	12
MDM4	MDM4	ENSG00000198625	4194	protein_coding	Human	1	204.516379	MDM4 regulator of p53 [Source:HGNC Symbol;Acc:HGNC:6974]	42.52	16	41742	729	4946	73	5418	7
PARP1	PARP1	ENSG00000143799	142	protein_coding	Human	1	226.36021	poly(ADP-ribose) polymerase 1 [Source:HGNC Symbol;Acc:HGNC:270]	46.86	26	47945	1660	3276	166	413	13
ROCK2	ROCK2	ENSG00000134318	9475	protein_coding	Human	2	11.179759	Rho associated coiled-coil containing protein kinase 2 [Source:HGNC Symbol;Acc:HGNC:10252]	36.75	12	168572	2791	3790	310	1880	17
APOB	APOB	ENSG00000084674	338	protein_coding	Human	2	21.001429	apolipoprotein B [Source:HGNC Symbol;Acc:HGNC:603]	42.97	4	42645	4249	6514	72	336	22
ALK	ALK	ENSG00000171094	238	protein_coding	Human	2	29.192774	ALK receptor tyrosine kinase [Source:HGNC Symbol;Acc:HGNC:427]	43.51	7	728813	2220	2688	496	332	14
TACR1	TACR1	ENSG00000115353	6869	protein_coding	Human	2	75.046463	tachykinin receptor 1 [Source:HGNC Symbol;Acc:HGNC:11526]	40.29	3	153058	1080	2125	354	1590	4
ITGAV	ITGAV	ENSG00000138448	3685	protein_coding	Human	2	186.59001	integrin subunit alpha V [Source:HGNC Symbol;Acc:HGNC:6150]	35.8	23	90892	2437	5034	260	2190	20
PER2	PER2	ENSG00000132326	8864	protein_coding	Human	2	238.244044	period circadian regulator 2 [Source:HGNC Symbol;Acc:HGNC:8846]	52.1	4	46059	2048	2184	126	2331	10
PPARG	PPARG	ENSG00000132170	5468	protein_coding	Human	3	12.287368	peroxisome proliferator activated receptor gamma [Source:HGNC Symbol;Acc:HGNC:9236]	38.71	34	146989	984	1631	111	168	6
RAF1	RAF1	ENSG00000132155	5894	protein_coding	Human	3	12.582101	Raf-1 proto-oncogene, serine/threonine kinase [Source:HGNC Symbol;Acc:HGNC:9829]	42.68	74	82101	935	2942	154	495	11
RARB	RARB	ENSG00000077092	5915	protein_coding	Human	3	24.687887	retinoic acid receptor beta [Source:HGNC Symbol;Acc:HGNC:9865]	38.84	23	910046	861	2513	231	1093	8
CCR2	CCR2	ENSG00000121807	729230	protein_coding	Human	3	46.353864	C-C motif chemokine receptor 2 [Source:HGNC Symbol;Acc:HGNC:1603]	44.09	4	7077	858	1803	55	1699	2
CCR5	CCR5	ENSG00000160791	1234	protein_coding	Human	3	46.370946	C-C motif chemokine receptor 5 [Source:HGNC Symbol;Acc:HGNC:1606]	43.64	2	5261	1059	2325	130	2245	2
CDC25A	CDC25A	ENSG00000164045	993	protein_coding	Human	3	48.157146	cell division cycle 25A [Source:HGNC Symbol;Acc:HGNC:1725]	45.04	5	31272	1054	1956	262	1799	10
EPHA3	EPHA3	ENSG00000044524	2042	protein_coding	Human	3	89.107621	EPH receptor A3 [Source:HGNC Symbol;Acc:HGNC:3387]	34.59	3	374514	2443	3781	96	1242	14
NR1I2	NR1I2	ENSG00000144852	8856	protein_coding	Human	3	119.780484	nuclear receptor subfamily 1 group I member 2 [Source:HGNC Symbol;Acc:HGNC:7968]	46.33	5	38004	1307	2707	360	1274	7
GSK3B	GSK3B	ENSG00000082701	2932	protein_coding	Human	3	119.821321	glycogen synthase kinase 3 beta [Source:HGNC Symbol;Acc:HGNC:4617]	37.2	69	273674	299	843	408	637	3
PIK3CB	PIK3CB	ENSG00000051382	5291	protein_coding	Human	3	138.652698	phosphatidylinositol-4,5-bisphosphate 3-kinase catalytic subunit beta [Source:HGNC Symbol;Acc:HGNC:8976]	40.59	14	182231	1424	2623	99	1110	12
ATR	ATR	ENSG00000175054	545	protein_coding	Human	3	142.449007	ATR serine/threonine kinase [Source:HGNC Symbol;Acc:HGNC:882]	37.11	22	129727	3838	3869	22	170	14
BCHE	BCHE	ENSG00000114200	590	protein_coding	Human	3	165.772904	butyrylcholinesterase [Source:HGNC Symbol;Acc:HGNC:983]	32.29	5	64559	1168	1779	72	352	4
PIK3CA	PIK3CA	ENSG00000121879	5290	protein_coding	Human	3	179.148114	phosphatidylinositol-4,5-bisphosphate 3-kinase catalytic subunit alpha [Source:HGNC Symbol;Acc:HGNC:8975]	35.78	10	91980	1377	3933	108	1662	13
CD38	CD38	ENSG00000004468	952	protein_coding	Human	4	15.778275	CD38 molecule [Source:HGNC Symbol;Acc:HGNC:1667]	41.09	5	74958	576	1980	114	2420	5
KIT	KIT	ENSG00000157404	3815	protein_coding	Human	4	54.657267	KIT proto-oncogene, receptor tyrosine kinase [Source:HGNC Symbol;Acc:HGNC:6342]	41.08	24	83517	2527	4023	89	1974	15
KDR	KDR	ENSG00000128052	3791	protein_coding	Human	4	55.078481	kinase insert domain receptor [Source:HGNC Symbol;Acc:HGNC:6307]	40.69	4	47115	4071	3513	302	1460	19
HPSE	HPSE	ENSG00000173083	10855	protein_coding	Human	4	83.292461	heparanase [Source:HGNC Symbol;Acc:HGNC:5164]	41.22	9	42693	1245	2277	68	1029	11
MAPK10	MAPK10	ENSG00000109339	5602	protein_coding	Human	4	85.990007	mitogen-activated protein kinase 10 [Source:HGNC Symbol;Acc:HGNC:6872]	37.37	192	604619	839	2489	143	1134	11
IL2	IL2	ENSG00000109471	3558	protein_coding	Human	4	122.45147	interleukin 2 [Source:HGNC Symbol;Acc:HGNC:6001]	31.96	2	5256	462	808	285	282	4
TLR2	TLR2	ENSG00000137462	7097	protein_coding	Human	4	153.68407	toll like receptor 2 [Source:HGNC Symbol;Acc:HGNC:11848]	38.83	8	22191	1227	1808	324	625	3
HPGD	HPGD	ENSG00000164120	3248	protein_coding	Human	4	174.490175	15-hydroxyprostaglandin dehydrogenase [Source:HGNC Symbol;Acc:HGNC:5154]	36.73	14	32980	431	1427	138	931	5
CASP3	CASP3	ENSG00000164305	836	protein_coding	Human	4	184.627696	caspase 3 [Source:HGNC Symbol;Acc:HGNC:1504]	41.13	11	22367	607	2457	81	1101	7
TERT	TERT	ENSG00000164362	7015	protein_coding	Human	5	1.253147	telomerase reverse transcriptase [Source:HGNC Symbol;Acc:HGNC:11730]	58.47	7	41922	2680	2693	68	294	11
NDUFS6	NDUFS6	ENSG00000145494	4726	protein_coding	Human	5	1.801407	NADH:ubiquinone oxidoreductase subunit S6 [Source:HGNC Symbol;Acc:HGNC:7713]	48.31	3	14642	447	443	7	80	3
PTGER4	PTGER4	ENSG00000171522	5734	protein_coding	Human	5	40.679915	prostaglandin E receptor 4 [Source:HGNC Symbol;Acc:HGNC:9596]	41.96	5	13821	1467	1208	304	1357	2
DHFR	DHFR	ENSG00000228716	1719	protein_coding	Human	5	80.626226	dihydrofolate reductase [Source:HGNC Symbol;Acc:HGNC:2861]	41.24	7	28758	482	1526	207	1308	5
FGF1	FGF1	ENSG00000113578	2246	protein_coding	Human	5	142.592178	fibroblast growth factor 1 [Source:HGNC Symbol;Acc:HGNC:3665]	44.95	16	105893	383	1974	96	1937	4
NR3C1	NR3C1	ENSG00000113580	2908	protein_coding	Human	5	143.277931	nuclear receptor subfamily 3 group C member 1 [Source:HGNC Symbol;Acc:HGNC:7978]	37.82	17	157582	1637	2514	120	1633	6
CSF1R	CSF1R	ENSG00000182578	1436	protein_coding	Human	5	150.053291	colony stimulating factor 1 receptor [Source:HGNC Symbol;Acc:HGNC:2433]	48.1	10	60082	1520	1737	151	469	10
MAPK14	MAPK14	ENSG00000112062	1432	protein_coding	Human	6	36.027677	mitogen-activated protein kinase 14 [Source:HGNC Symbol;Acc:HGNC:6876]	39.88	10	83560	707	1937	294	1115	9
HDAC2	HDAC2	ENSG00000196591	3066	protein_coding	Human	6	113.933028	histone deacetylase 2 [Source:HGNC Symbol;Acc:HGNC:4853]	38.55	17	78281	554	1551	137	2194	6
ESR1	ESR1	ENSG00000091831	2099	protein_coding	Human	6	151.656691	estrogen receptor 1 [Source:HGNC Symbol;Acc:HGNC:3467]	39.66	14	472929	1047	2487	235	2495	5
NOD1	NOD1	ENSG00000106100	10392	protein_coding	Human	7	30.424527	nucleotide binding oligomerization domain containing 1 [Source:HGNC Symbol;Acc:HGNC:16390]	46.77	8	54258	979	1985	122	667	7
EGFR	EGFR	ENSG00000146648	1956	protein_coding	Human	7	55.019017	epidermal growth factor receptor [Source:HGNC Symbol;Acc:HGNC:3236]	44.57	13	192612	2377	3298	237	1905	12
ABCB1	ABCB1	ENSG00000085563	5243	protein_coding	Human	7	87.503017	ATP binding cassette subfamily B member 1 [Source:HGNC Symbol;Acc:HGNC:40]	37.02	11	210307	2870	1890	119	663	11
EPHB4	EPHB4	ENSG00000196411	2050	protein_coding	Human	7	100.802565	EPH receptor B4 [Source:HGNC Symbol;Acc:HGNC:3395]	54.77	10	24959	2231	2266	356	675	9
PIK3CG	PIK3CG	ENSG00000105851	5294	protein_coding	Human	7	106.865278	phosphatidylinositol-4,5-bisphosphate 3-kinase catalytic subunit gamma [Source:HGNC Symbol;Acc:HGNC:8978]	39.23	5	43703	2618	3507	92	1928	8
MET	MET	ENSG00000105976	4233	protein_coding	Human	7	116.672196	MET proto-oncogene, receptor tyrosine kinase [Source:HGNC Symbol;Acc:HGNC:7029]	39.1	7	126182	2064	2666	164	1516	10
AKR1B1	AKR1B1	ENSG00000085662	231	protein_coding	Human	7	134.442356	aldo-keto reductase family 1 member B [Source:HGNC Symbol;Acc:HGNC:381]	50.04	14	16929	684	889	38	238	5
AKR1B10	AKR1B10	ENSG00000198074	57016	protein_coding	Human	7	134.527567	aldo-keto reductase family 1 member B10 [Source:HGNC Symbol;Acc:HGNC:382]	45.41	4	13846	951	946	345	323	6
TRIM24	TRIM24	ENSG00000122779	8805	protein_coding	Human	7	138.460259	tripartite motif containing 24 [Source:HGNC Symbol;Acc:HGNC:11812]	39.2	6	129738	3102	2616	202	2840	10
EZH2	EZH2	ENSG00000106462	2146	protein_coding	Human	7	148.807257	enhancer of zeste 2 polycomb repressive complex 2 subunit [Source:HGNC Symbol;Acc:HGNC:3527]	39.19	20	77065	1534	2708	92	189	15
PTK2B	PTK2B	ENSG00000120899	2185	protein_coding	Human	8	27.311482	protein tyrosine kinase 2 beta [Source:HGNC Symbol;Acc:HGNC:9612]	46.91	17	147910	1573	1553	89	879	11
FGFR1	FGFR1	ENSG00000077782	2260	protein_coding	Human	8	38.400215	fibroblast growth factor receptor 1 [Source:HGNC Symbol;Acc:HGNC:3688]	49.49	57	68620	1392	2320	217	848	9
IDO1	IDO1	ENSG00000131203	3620	protein_coding	Human	8	39.902275	indoleamine 2,3-dioxygenase 1 [Source:HGNC Symbol;Acc:HGNC:6059]	39.07	9	26516	642	1020	117	346	6
PRKDC	PRKDC	ENSG00000253729	5591	protein_coding	Human	8	47.773111	protein kinase, DNA-activated, catalytic subunit [Source:HGNC Symbol;Acc:HGNC:9413]	41.93	23	187068	6045	2961	65	731	13
LYPLA1	LYPLA1	ENSG00000120992	10434	protein_coding	Human	8	54.046367	lysophospholipase 1 [Source:HGNC Symbol;Acc:HGNC:6737]	41.54	15	55651	472	1052	88	1158	6
FABP5	FABP5	ENSG00000164687	2171	protein_coding	Human	8	81.280536	fatty acid binding protein 5 [Source:HGNC Symbol;Acc:HGNC:3560]	44.25	4	4242	357	749	148	209	3
FABP4	FABP4	ENSG00000170323	2167	protein_coding	Human	8	81.478419	fatty acid binding protein 4 [Source:HGNC Symbol;Acc:HGNC:3559]	34.83	4	4818	260	702	66	296	4
CA13	CA13	ENSG00000185015	377677	protein_coding	Human	8	85.220587	carbonic anhydrase 13 [Source:HGNC Symbol;Acc:HGNC:14914]	40.99	5	63487	789	1462	371	2724	5
JAK2	JAK2	ENSG00000096968	3717	protein_coding	Human	9	4.98439	Janus kinase 2 [Source:HGNC Symbol;Acc:HGNC:6192]	37.57	4	145559	1869	2684	133	3157	12
TEK	TEK	ENSG00000120156	7010	protein_coding	Human	9	27.109141	TEK receptor tyrosine kinase [Source:HGNC Symbol;Acc:HGNC:11724]	40.55	5	121034	2473	3733	314	532	20
VCP	VCP	ENSG00000165280	7415	protein_coding	Human	9	35.053928	valosin containing protein [Source:HGNC Symbol;Acc:HGNC:12666]	46.72	36	18741	1182	2300	202	725	10
CA9	CA9	ENSG00000107159	768	protein_coding	Human	9	35.673928	carbonic anhydrase 9 [Source:HGNC Symbol;Acc:HGNC:1383]	52.49	3	7232	1380	857	32	134	7
ALDH1A1	ALDH1A1	ENSG00000165092	216	protein_coding	Human	9	72.900671	aldehyde dehydrogenase 1 family member A1 [Source:HGNC Symbol;Acc:HGNC:402]	36.05	7	179772	881	889	63	305	7
CTSL	CTSL	ENSG00000135047	1514	protein_coding	Human	9	87.724051	cathepsin L [Source:HGNC Symbol;Acc:HGNC:2537]	45.11	43	7419	786	2035	192	306	7
SYK	SYK	ENSG00000165025	6850	protein_coding	Human	9	90.801787	spleen associated tyrosine kinase [Source:HGNC Symbol;Acc:HGNC:11491]	44.17	5	96763	1874	4055	65	2949	11
TGFBR1	TGFBR1	ENSG00000106799	7046	protein_coding	Human	9	99.104038	transforming growth factor beta receptor 1 [Source:HGNC Symbol;Acc:HGNC:11772]	39.03	13	50155	932	2663	92	1821	7
UGCG	UGCG	ENSG00000148154	7357	protein_coding	Human	9	111.896814	UDP-glucose ceramide glucosyltransferase [Source:HGNC Symbol;Acc:HGNC:12524]	40.18	5	38556	1185	1261	402	2372	5
PTGS1	PTGS1	ENSG00000095303	5742	protein_coding	Human	9	122.37053	prostaglandin-endoperoxide synthase 1 [Source:HGNC Symbol;Acc:HGNC:9604]	50.08	10	25174	1260	2218	82	745	10
PTGES	PTGES	ENSG00000148344	9536	protein_coding	Human	9	129.738331	prostaglandin E synthase [Source:HGNC Symbol;Acc:HGNC:9599]	52.26	2	14712	459	1810	30	1262	4
ABL1	ABL1	ENSG00000097007	25	protein_coding	Human	9	130.713016	ABL proto-oncogene 1, non-receptor tyrosine kinase [Source:HGNC Symbol;Acc:HGNC:76]	44.57	3	174660	2345	4284	612	1990	8
RXRA	RXRA	ENSG00000186350	6256	protein_coding	Human	9	134.317098	retinoid X receptor alpha [Source:HGNC Symbol;Acc:HGNC:10477]	62.16	5	123488	1022	3887	263	2067	7
AKR1C1	AKR1C1	ENSG00000187134	1645	protein_coding	Human	10	4.963253	aldo-keto reductase family 1 member C1 [Source:HGNC Symbol;Acc:HGNC:384]	38.5	5	20031	778	2299	22	2883	6
AKR1C3	AKR1C3	ENSG00000196139	8644	protein_coding	Human	10	5.035354	aldo-keto reductase family 1 member C3 [Source:HGNC Symbol;Acc:HGNC:386]	40.4	11	72333	828	898	147	180	5
MAPK8	MAPK8	ENSG00000107643	5599	protein_coding	Human	10	48.306639	mitogen-activated protein kinase 8 [Source:HGNC Symbol;Acc:HGNC:6881]	37.34	16	132722	858	2866	76	3322	7
CDK1	CDK1	ENSG00000170312	983	protein_coding	Human	10	60.778331	cyclin dependent kinase 1 [Source:HGNC Symbol;Acc:HGNC:1722]	35.07	8	16522	761	1312	64	869	6
PRF1	PRF1	ENSG00000180644	5551	protein_coding	Human	10	70.597348	perforin 1 [Source:HGNC Symbol;Acc:HGNC:9360]	56.54	4	5412	1345	1649	49	581	3
PLAU	PLAU	ENSG00000122861	5328	protein_coding	Human	10	73.909177	plasminogen activator, urokinase [Source:HGNC Symbol;Acc:HGNC:9052]	53.5	5	8320	953	1276	125	930	7
TNKS2	TNKS2	ENSG00000107854	80351	protein_coding	Human	10	91.798426	tankyrase 2 [Source:HGNC Symbol;Acc:HGNC:15677]	37.54	1	67050	3501	6242	265	2476	27
CYP2C9	CYP2C9	ENSG00000138109	1559	protein_coding	Human	10	94.938658	cytochrome P450 family 2 subfamily C member 9 [Source:HGNC Symbol;Acc:HGNC:2623]	37.85	5	51434	937	1455	18	754	5
NDUFB8		ENSG00000255339	NA	protein_coding	Human	10	100.505628	NADH dehydrogenase (ubiquinone) 1 beta subcomplex, 8, 19kDa (NDUFB8) and SEC31 homolog B (S. cerevisiae) (SEC31B) readthrough	46.46	5	24254	351	1146	22	122	8
PDCD4	PDCD4	ENSG00000150593	27250	protein_coding	Human	10	110.871795	programmed cell death 4 [Source:HGNC Symbol;Acc:HGNC:8763]	34.69	11	28212	1160	1298	91	1918	6
SIRT3	SIRT3	ENSG00000142082	23410	protein_coding	Human	11	0.21503	sirtuin 3 [Source:HGNC Symbol;Acc:HGNC:14931]	48.53	16	21902	504	1165	75	416	5
CTSD	CTSD	ENSG00000117984	1509	protein_coding	Human	11	1.752752	cathepsin D [Source:HGNC Symbol;Acc:HGNC:2529]	64.73	16	11822	1100	1853	72	494	8
ESRRA	ESRRA	ENSG00000173153	2101	protein_coding	Human	11	64.305497	estrogen related receptor alpha [Source:HGNC Symbol;Acc:HGNC:3471]	57.13	8	11247	963	1486	136	636	5
KAT5	KAT5	ENSG00000172977	10524	protein_coding	Human	11	65.711996	lysine acetyltransferase 5 [Source:HGNC Symbol;Acc:HGNC:5275]	55.16	17	7609	846	1039	105	383	7
KDM2A	KDM2A	ENSG00000173120	22992	protein_coding	Human	11	67.119263	lysine demethylase 2A [Source:HGNC Symbol;Acc:HGNC:13606]	42.99	15	138820	2862	2640	275	1294	9
CHKA	CHKA	ENSG00000110721	1119	protein_coding	Human	11	68.052859	choline kinase alpha [Source:HGNC Symbol;Acc:HGNC:1937]	44.1	8	68586	914	1109	168	550	7
MMP1	MMP1	ENSG00000196611	4312	protein_coding	Human	11	102.789401	matrix metallopeptidase 1 [Source:HGNC Symbol;Acc:HGNC:7155]	39.71	4	8760	1410	1696	68	493	6
MMP3	MMP3	ENSG00000149968	4314	protein_coding	Human	11	102.835801	matrix metallopeptidase 3 [Source:HGNC Symbol;Acc:HGNC:7173]	38.03	3	7809	620	892	62	224	6
MMP13	MMP13	ENSG00000137745	4322	protein_coding	Human	11	102.942995	matrix metallopeptidase 13 [Source:HGNC Symbol;Acc:HGNC:7159]	36.43	2	12738	1443	2092	27	1271	10
CHEK1	CHEK1	ENSG00000149554	1111	protein_coding	Human	11	125.625163	checkpoint kinase 1 [Source:HGNC Symbol;Acc:HGNC:1925]	37.73	15	51093	992	1674	103	698	10
KDM5A	KDM5A	ENSG00000073614	5927	protein_coding	Human	12	0.280057	lysine demethylase 5A [Source:HGNC Symbol;Acc:HGNC:9886]	39.44	11	109264	1672	1606	193	5399	6
PRMT8	PRMT8	ENSG00000111218	56341	protein_coding	Human	12	3.381349	protein arginine methyltransferase 8 [Source:HGNC Symbol;Acc:HGNC:5188]	45.94	4	212625	1172	3024	234	791	10
CD4	CD4	ENSG00000010610	920	protein_coding	Human	12	6.786858	CD4 molecule [Source:HGNC Symbol;Acc:HGNC:1678]	48.56	12	33942	653	1033	103	1008	5
PTPN6	PTPN6	ENSG00000111679	5777	protein_coding	Human	12	6.946468	protein tyrosine phosphatase non-receptor type 6 [Source:HGNC Symbol;Acc:HGNC:9658]	57.71	23	14849	725	1001	149	116	6
GRIN2B	GRIN2B	ENSG00000273079	2904	protein_coding	Human	12	13.437942	glutamate ionotropic receptor NMDA type subunit 2B [Source:HGNC Symbol;Acc:HGNC:4586]	40.62	10	544061	1524	3529	197	25446	4
VDR	VDR	ENSG00000111424	7421	protein_coding	Human	12	47.841537	vitamin D receptor [Source:HGNC Symbol;Acc:HGNC:12679]	47.72	8	101512	876	2573	100	2130	8
NR4A1	NR4A1	ENSG00000123358	3164	protein_coding	Human	12	52.022832	nuclear receptor subfamily 4 group A member 1 [Source:HGNC Symbol;Acc:HGNC:7980]	56.01	22	36676	1135	1468	172	485	4
RARG	RARG	ENSG00000172819	5916	protein_coding	Human	12	53.210567	retinoic acid receptor gamma [Source:HGNC Symbol;Acc:HGNC:9866]	56.33	18	22414	780	1077	167	711	5
CDK2	CDK2	ENSG00000123374	1017	protein_coding	Human	12	55.966781	cyclin dependent kinase 2 [Source:HGNC Symbol;Acc:HGNC:1771]	47.7	12	6009	615	1316	185	499	5
GLI1	GLI1	ENSG00000111087	2735	protein_coding	Human	12	57.459785	GLI family zinc finger 1 [Source:HGNC Symbol;Acc:HGNC:4317]	55.27	8	12484	2261	2036	113	202	7
MDM2	MDM2	ENSG00000135679	4193	protein_coding	Human	12	68.808177	MDM2 proto-oncogene [Source:HGNC Symbol;Acc:HGNC:6973]	39.04	36	37368	638	1186	96	543	6
NR1H4	NR1H4	ENSG00000012504	9971	protein_coding	Human	12	100.473708	nuclear receptor subfamily 1 group H member 4 [Source:HGNC Symbol;Acc:HGNC:7967]	39.74	11	90707	894	1529	101	315	8
ACACB	ACACB	ENSG00000076555	32	protein_coding	Human	12	109.116587	acetyl-CoA carboxylase beta [Source:HGNC Symbol;Acc:HGNC:85]	46.78	15	151640	3020	2572	101	1047	14
P2RX7	P2RX7	ENSG00000089041	5027	protein_coding	Human	12	121.132819	purinergic receptor P2X 7 [Source:HGNC Symbol;Acc:HGNC:8537]	46.29	13	55214	576	1969	90	433	11
FLT1	FLT1	ENSG00000102755	2321	protein_coding	Human	13	28.300346	fms related receptor tyrosine kinase 1 [Source:HGNC Symbol;Acc:HGNC:3763]	41.61	9	194800	1646	3323	198	1454	14
SLC10A2	SLC10A2	ENSG00000125255	6555	protein_coding	Human	13	103.043998	solute carrier family 10 member 2 [Source:HGNC Symbol;Acc:HGNC:10906]	39.4	1	22420	1047	3350	168	2135	6
PARP2	PARP2	ENSG00000129484	10038	protein_coding	Human	14	20.343615	poly(ADP-ribose) polymerase 2 [Source:HGNC Symbol;Acc:HGNC:272]	42.3	11	14290	1185	985	13	164	7
APEX1	APEX1	ENSG00000100823	328	protein_coding	Human	14	20.455191	apurinic/apyrimidinic endodeoxyribonuclease 1 [Source:HGNC Symbol;Acc:HGNC:587]	47.06	20	2582	532	904	103	300	4
MMP14	MMP14	ENSG00000157227	4323	protein_coding	Human	14	22.83656	matrix metallopeptidase 14 [Source:HGNC Symbol;Acc:HGNC:7160]	57.24	8	12482	949	1871	228	842	6
PRMT5	PRMT5	ENSG00000100462	10419	protein_coding	Human	14	22.920525	protein arginine methyltransferase 5 [Source:HGNC Symbol;Acc:HGNC:10894]	47.51	28	8884	748	898	79	207	7
PTGER2	PTGER2	ENSG00000125384	5732	protein_coding	Human	14	52.314305	prostaglandin E receptor 2 [Source:HGNC Symbol;Acc:HGNC:9594]	42.21	2	14294	694	1550	188	600	2
HIF1A	HIF1A	ENSG00000100644	3091	protein_coding	Human	14	61.695513	hypoxia inducible factor 1 subunit alpha [Source:HGNC Symbol;Acc:HGNC:4910]	37.25	12	52747	2432	1966	204	1210	8
ESR2	ESR2	ENSG00000140009	2100	protein_coding	Human	14	64.084232	estrogen receptor 2 [Source:HGNC Symbol;Acc:HGNC:3468]	41.74	13	253881	1418	2489	165	1186	8
HSP90AA1	HSP90AA1	ENSG00000080824	3320	protein_coding	Human	14	102.080742	heat shock protein 90 alpha family class A member 1 [Source:HGNC Symbol;Acc:HGNC:5253]	47.25	10	58958	998	1237	151	508	5
CYP19A1	CYP19A1	ENSG00000137869	1588	protein_coding	Human	15	51.208057	cytochrome P450 family 19 subfamily A member 1 [Source:HGNC Symbol;Acc:HGNC:2594]	44.06	19	130545	871	1222	92	785	6
CA12	CA12	ENSG00000074410	771	protein_coding	Human	15	63.321378	carbonic anhydrase 12 [Source:HGNC Symbol;Acc:HGNC:1371]	48.38	6	60469	983	2180	122	2694	6
PKM	PKM	ENSG00000067225	5315	protein_coding	Human	15	72.199029	pyruvate kinase M1/2 [Source:HGNC Symbol;Acc:HGNC:9021]	48.38	25	32791	1056	1460	101	384	7
IGF1R	IGF1R	ENSG00000140443	3480	protein_coding	Human	15	98.648539	insulin like growth factor 1 receptor [Source:HGNC Symbol;Acc:HGNC:5465]	44.56	17	315992	1937	2031	762	4768	6
PRKCB	PRKCB	ENSG00000166501	5579	protein_coding	Human	16	23.835983	protein kinase C beta [Source:HGNC Symbol;Acc:HGNC:9395]	43.77	12	384629	1031	1391	164	2154	6
MAPK3	MAPK3	ENSG00000102882	5595	protein_coding	Human	16	30.114105	mitogen-activated protein kinase 3 [Source:HGNC Symbol;Acc:HGNC:6877]	56.36	15	9402	816	1144	199	241	6
NOD2	NOD2	ENSG00000167207	64127	protein_coding	Human	16	50.693588	nucleotide binding oligomerization domain containing 2 [Source:HGNC Symbol;Acc:HGNC:5331]	48.11	17	39490	1019	1711	121	394	6
MMP2	MMP2	ENSG00000087245	4313	protein_coding	Human	16	55.3897	matrix metallopeptidase 2 [Source:HGNC Symbol;Acc:HGNC:7166]	45.67	8	116992	1138	1712	179	526	9
TRPV1	TRPV1	ENSG00000196689	7442	protein_coding	Human	17	3.565444	transient receptor potential cation channel subfamily V member 1 [Source:HGNC Symbol;Acc:HGNC:12716]	52.6	10	43968	2379	3177	241	795	14
SHBG	SHBG	ENSG00000129214	6462	protein_coding	Human	17	7.613946	sex hormone binding globulin [Source:HGNC Symbol;Acc:HGNC:10839]	51.5	21	19437	693	854	55	65	6
AURKB	AURKB	ENSG00000178999	9212	protein_coding	Human	17	8.204733	aurora kinase B [Source:HGNC Symbol;Acc:HGNC:11390]	52.69	14	5868	713	815	57	106	6
NOS2	NOS2	ENSG00000007171	4843	protein_coding	Human	17	27.756766	nitric oxide synthase 2 [Source:HGNC Symbol;Acc:HGNC:7873]	51.35	7	43764	1932	3843	88	321	24
ERBB2	ERBB2	ENSG00000141736	2064	protein_coding	Human	17	39.687914	erb-b2 receptor tyrosine kinase 2 [Source:HGNC Symbol;Acc:HGNC:3430]	52.09	22	42513	1955	2172	164	330	13
RARA	RARA	ENSG00000131759	5914	protein_coding	Human	17	40.30918	retinoic acid receptor alpha [Source:HGNC Symbol;Acc:HGNC:9864]	56.99	10	48464	1063	1638	196	815	6
TOP2A	TOP2A	ENSG00000131747	7153	protein_coding	Human	17	40.388525	DNA topoisomerase II alpha [Source:HGNC Symbol;Acc:HGNC:11989]	39.79	5	29372	1707	1626	87	581	10
STAT3	STAT3	ENSG00000168610	6774	protein_coding	Human	17	42.313324	signal transducer and activator of transcription 3 [Source:HGNC Symbol;Acc:HGNC:11364]	45.02	50	75217	2162	3514	102	1408	19
HSD17B1	HSD17B1	ENSG00000108786	3292	protein_coding	Human	17	42.552922	hydroxysteroid 17-beta dehydrogenase 1 [Source:HGNC Symbol;Acc:HGNC:5210]	64.81	5	2293	809	1142	11	283	4
DUSP3	DUSP3	ENSG00000108861	1845	protein_coding	Human	17	43.766125	dual specificity phosphatase 3 [Source:HGNC Symbol;Acc:HGNC:3069]	50.9	5	12853	358	2279	32	1934	3
MPO	MPO	ENSG00000005381	4353	protein_coding	Human	17	58.269855	myeloperoxidase [Source:HGNC Symbol;Acc:HGNC:7218]	55.12	7	11081	1025	1631	177	597	5
RPS6KB1	RPS6KB1	ENSG00000108443	6198	protein_coding	Human	17	59.893046	ribosomal protein S6 kinase B1 [Source:HGNC Symbol;Acc:HGNC:10436]	41.68	12	57529	947	1846	95	1442	8
PRKCA	PRKCA	ENSG00000154229	5578	protein_coding	Human	17	66.302613	protein kinase C alpha [Source:HGNC Symbol;Acc:HGNC:9393]	43.87	5	508131	1132	2851	228	2402	9
SPHK1	SPHK1	ENSG00000176170	8877	protein_coding	Human	17	76.376584	sphingosine kinase 1 [Source:HGNC Symbol;Acc:HGNC:11240]	60.21	10	11277	860	1477	237	271	5
FASN	FASN	ENSG00000169710	2194	protein_coding	Human	17	82.078338	fatty acid synthase [Source:HGNC Symbol;Acc:HGNC:3594]	66.65	13	19957	2275	1619	49	444	9
TYMS	TYMS	ENSG00000176890	7298	protein_coding	Human	18	0.657653	thymidylate synthetase [Source:HGNC Symbol;Acc:HGNC:12441]	45.66	6	15926	825	996	90	534	5
ROCK1	ROCK1	ENSG00000067900	6093	protein_coding	Human	18	20.946906	Rho associated coiled-coil containing protein kinase 1 [Source:HGNC Symbol;Acc:HGNC:10251]	36.91	7	164908	2593	2573	506	1706	11
TTR	TTR	ENSG00000118271	7276	protein_coding	Human	18	31.557009	transthyretin [Source:HGNC Symbol;Acc:HGNC:12405]	42.52	7	41825	275	606	67	149	3
BCL2	BCL2	ENSG00000171791	596	protein_coding	Human	18	63.123346	BCL2 apoptosis regulator [Source:HGNC Symbol;Acc:HGNC:990]	42.74	9	196783	548	5080	442	3351	2
INSR	INSR	ENSG00000171105	3643	protein_coding	Human	19	7.112255	insulin receptor [Source:HGNC Symbol;Acc:HGNC:6091]	47.51	7	182160	2907	3365	282	3262	9
ICAM1	ICAM1	ENSG00000090339	3383	protein_coding	Human	19	10.271093	intercellular adhesion molecule 1 [Source:HGNC Symbol;Acc:HGNC:5344]	51.86	5	15523	1024	1195	49	812	4
BRD4	BRD4	ENSG00000141867	23476	protein_coding	Human	19	15.235519	bromodomain containing 4 [Source:HGNC Symbol;Acc:HGNC:13575]	50.24	13	97027	2172	2344	107	1720	8
JAK3	JAK3	ENSG00000105639	3718	protein_coding	Human	19	17.82478	Janus kinase 3 [Source:HGNC Symbol;Acc:HGNC:6193]	54.93	11	23292	2898	3025	37	742	14
NDUFA13	NDUFA13	ENSG00000186010	51079	protein_coding	Human	19	19.515736	NADH:ubiquinone oxidoreductase subunit A13 [Source:HGNC Symbol;Acc:HGNC:17194]	53.15	7	13319	360	689	134	163	4
NR1H2	NR1H2	ENSG00000131408	7376	protein_coding	Human	19	50.329653	nuclear receptor subfamily 1 group H member 2 [Source:HGNC Symbol;Acc:HGNC:7965]	51.29	14	53736	918	1445	127	423	7
SRC	SRC	ENSG00000197122	6714	protein_coding	Human	20	37.344685	SRC proto-oncogene, non-receptor tyrosine kinase [Source:HGNC Symbol;Acc:HGNC:11283]	54.1	14	61366	1441	2475	58	2342	8
TOP1	TOP1	ENSG00000198900	7150	protein_coding	Human	20	41.028822	DNA topoisomerase I [Source:HGNC Symbol;Acc:HGNC:11986]	39.86	6	95666	1268	4636	208	864	17
MMP9	MMP9	ENSG00000100985	4318	protein_coding	Human	20	46.008908	matrix metallopeptidase 9 [Source:HGNC Symbol;Acc:HGNC:7176]	56.94	1	7654	2124	2336	19	193	13
AURKA	AURKA	ENSG00000087586	6790	protein_coding	Human	20	56.369389	aurora kinase A [Source:HGNC Symbol;Acc:HGNC:11393]	42.93	13	22949	916	1621	77	773	8
CHEK2	CHEK2	ENSG00000183765	11200	protein_coding	Human	22	28.687743	checkpoint kinase 2 [Source:HGNC Symbol;Acc:HGNC:16627]	43.89	25	54680	930	1294	59	130	11
PPARA	PPARA	ENSG00000186951	5465	protein_coding	Human	22	46.150521	peroxisome proliferator activated receptor alpha [Source:HGNC Symbol;Acc:HGNC:9232]	46.4	11	93235	690	1636	74	4199	4
HDAC10	HDAC10	ENSG00000100429	83933	protein_coding	Human	22	50.245183	histone deacetylase 10 [Source:HGNC Symbol;Acc:HGNC:18128]	64.5	22	6223	1126	1418	218	146	10
STS	STS	ENSG00000101846	412	protein_coding	Human	X	7.147237	steroid sulfatase [Source:HGNC Symbol;Acc:HGNC:11425]	39.69	6	657122	1577	4925	136	3009	11
GPR34	GPR34	ENSG00000171659	2857	protein_coding	Human	X	41.688973	G protein-coupled receptor 34 [Source:HGNC Symbol;Acc:HGNC:4490]	38.35	3	8303	1146	1801	66	457	3
HDAC6	HDAC6	ENSG00000094631	10013	protein_coding	Human	X	48.801377	histone deacetylase 6 [Source:HGNC Symbol;Acc:HGNC:14064]	50.55	84	23606	2474	3700	86	403	22
KDM5C	KDM5C	ENSG00000126012	8242	protein_coding	Human	X	53.176283	lysine demethylase 5C [Source:HGNC Symbol;Acc:HGNC:11114]	46.95	23	49140	3750	3254	352	369	15
AR	AR	ENSG00000169083	367	protein_coding	Human	X	67.544021	androgen receptor [Source:HGNC Symbol;Acc:HGNC:644]	39.68	8	186599	1924	4503	539	1682	6
OGT	OGT	ENSG00000147162	8473	protein_coding	Human	X	71.533087	O-linked N-acetylglucosamine (GlcNAc) transferase [Source:HGNC Symbol;Acc:HGNC:8127]	40.59	21	42806	1786	3521	181	860	14
HDAC8	HDAC8	ENSG00000147099	55869	protein_coding	Human	X	72.329516	histone deacetylase 8 [Source:HGNC Symbol;Acc:HGNC:13315]	40.05	60	243586	680	1848	93	678	8
CTSB	NA	Not mapped	NA	NA	NA	NA	NA	NA	NA	NA	NA	NA	NA	NA	NA	NA
EPHA1	NA	Not mapped	NA	NA	NA	NA	NA	NA	NA	NA	NA	NA	NA	NA	NA	NA
HSPA1A	NA	Not mapped	NA	NA	NA	NA	NA	NA	NA	NA	NA	NA	NA	NA	NA	NA
LPAR2	NA	Not mapped	NA	NA	NA	NA	NA	NA	NA	NA	NA	NA	NA	NA	NA	NA
RXRB	NA	Not mapped	NA	NA	NA	NA	NA	NA	NA	NA	NA	NA	NA	NA	NA	NA
SIRT2	NA	Not mapped	NA	NA	NA	NA	NA	NA	NA	NA	NA	NA	NA	NA	NA	NA
